# Thiol-based mucolytics exhibit antiviral activity against SARS-CoV-2 through allosteric disulfide disruption in the spike glycoprotein

**DOI:** 10.1101/2021.07.01.450701

**Authors:** Yunlong Shi, Ari Zeida, Caitlin E. Edwards, Michael L. Mallory, Santiago Sastre, Matías R. Machado, Raymond J. Pickles, Ling Fu, Keke Liu, Jing Yang, Ralph S. Baric, Richard C. Boucher, Rafael Radi, Kate S. Carroll

## Abstract

Small molecule therapeutics targeting severe acute respiratory syndrome coronavirus 2 (SARS-CoV-2) have lagged far behind the development of vaccines in the fight to control the COVID-19 pandemic. Here, we show that thiol-based mucolytic agents, P2119 and P2165, potently inhibit infection by human coronaviruses, including SARS-CoV-2, and decrease the binding of spike glycoprotein to its receptor, angiotensin-converting enzyme 2 (ACE2). Proteomics and reactive cysteine profiling link the antiviral activity of repurposed mucolytic agents to the reduction of key disulfides, specifically, by disruption of the Cys379–Cys432 and Cys391–Cys525 pairs distal to the receptor binding motif (RBM) in the receptor binding domain (RBD) of the spike glycoprotein. Computational analyses provide insight into conformation changes that occur when these disulfides break or form, consistent with an allosteric role, and indicate that P2119/P2165 target a conserved hydrophobic binding pocket in the RBD with the benzyl thiol warhead pointed directly towards Cys432. These collective findings establish the vulnerability of human coronaviruses to repurposed thiol-based mucolytics and lay the groundwork for developing these compounds as a potential treatment, preventative and/or adjuvant against infection.
