## Supplementary material for "Thiol-based mucolytics exhibit antiviral activity against SARS-CoV-2 through allosteric disulfide disruption in the spike glycoprotein": Table 2, Supporting Information

### Sheet: Legend
Supplementary Table 2. Docking experiments parameters. Docking calculations of P2119 and P2165 compounds were performed using standard protocols of AutoDock Vina. Different SARS-CoV-2 RBD conformations were considered as receptor, both coming from our MD simulations, as from PDBid 6ZB4. The detailed docking protocol is described in Supplementary Information.

### Sheet: Docking parameters
	RBD structure	Pocket volume (Å3)	Grid propertiesa			Scoreb	Cluster number of poses	S-S distance (Å)c		C-S-S-C dihedral (°)d
			Center (Size (Å))
P2119
			x	y	z			Mean ± s.d.	Min.	Mean ± s.d.
	6ZB4	672	87.0 (120)	120.0 (100)	81.0 (120)	-5.9	61	6.3 ± 1.4	3.9	46 ± 41
	MD #1	117	95.0 (40)	116.1 (40)	78.4 (44)	-5.8	35	6.7 ± 0.9	5.8	171 ± 20
	MD #2	184	91.8 (40)	118.6 (40)	82.3 (44)	-4.9	7	5.5 ± 0.3	5.2	115 ± 18
	MD #3	166	97.3 (40)	123.2 (40)	76.8 (44)	-5.7	65	4.6 ± 0.5	3.9	-59 ± 74
	MD #4	195	97.2 (40)	117.3 (40)	79.6 (44)	-5.4	23	3.8 ± 0.2	3.6	-106 ± 32
P2165	6ZB4	672	87.0 (120)	120.0 (100)	81.0 (120)	-5.2	7	5.2 ± 1.4	3.9	88 ± 56
	MD #1	117	95.0 (40)	116.1 (40)	78.4 (44)	-5.8	97	6.3 ± 0.4	5.8	160 ± 22
	MD #2	184	91.8 (40)	118.6 (40)	82.3 (44)	-5.1	25	8.9 ± 0.7	7.4	24 ± 39
	MD #3	166	97.3 (40)	123.2 (40)	76.8 (44)	-5.7	108	5.0 ± 0.8	3.9	-96 ± 56
	MD #4	195	97.2 (40)	117.3 (40)	79.6 (44)	-5.4	71	4.3 ± 0.5	3.4	-132 ± 25
a Every RBD structure was previously aligned to 6ZB4 chain A RBD.
b AutoDock Vina score.
c Distance between Cys432 S atom and the S atom from the thiol group of P2119 or closest thiol group of P2165.
d Dihedral defined by the S atoms described in (c) and both adjacent C atoms.
